# A 15-Gene prognostic signature with TFAP2B functioning in Platinum Resistance of Ovarian Carcinoma

**DOI:** 10.1101/2024.09.07.611781

**Authors:** Yang Hu, Ping Wang, Jian Xiang, Lu Han, Biyun Zhang, Xiaohua Liu, Hua Nie, Guobing Chen, Weibing Qin

## Abstract

Resistance to platinum is the main challenge in the chemotherapy of ovarian cancer (OV). Therefore, developing a response signature to platinum is essential for the precision therapy of OV. Existing quantitative signatures of platinum are susceptible to batch effects and sequencing platform variations. To address this, we developed a transcriptome-based platinum signature, named PRSM, consisting of 15 genes, based on within-sample prognostic and relative expression ordering of genes, to predict individual responses to platinum in OV. The PRSM model demonstrated superior classification accuracy compared to previous quantitative signatures. Resistant samples classified by PRSM exhibited poorer overall survival, lower SNV neoantigen load, tumor mutational burden, and distinct methylation patterns compared to sensitive samples. Pathway analysis revealed the activation of MYC targets V2 and oxidative phosphorylation in resistant tumors. Single-cell analysis highlighted the roles of NK and epithelial cells in resistance. Among the 15 core genes, five (TFAP2B, KRT81, PAGE1, CRNN, UGT2B17) were linked to poor prognosis, with TFAP2B having the highest contribution to PRSM. Overexpression of TFAP2B in A2780 cells enhanced cisplatin sensitivity, while in A2780cis cells, it inhibited growth. In brief, our findings provide a multi-dimensional view of platinum resistance in ovarian cancer, introducing a robust predictive model and identifying potential therapeutic targets.
