## Supplementary table S1 for "A 15-Gene prognostic signature with TFAP2B functioning in Platinum Resistance of Ovarian Carcinoma"

### Sheet: Supplementary Table S1
Supplementary Table S1. List of Signature Genes in TCGA Cox pro-portional hazard regression models
List of Signature Genes in TCGA Cox pro-portional hazard regression models
gene	HR	z	pvalue	lower	upper
FAM183A	0.998033	-0.02076	0.983437	0.82871	1.20195
DMRTA2	0.852053	-1.1078	0.267947	0.641869	1.13106
CHIA	0.821985	-1.45235	0.146405	0.630917	1.07092
OVGP1	0.998131	-0.024015	0.980841	0.856769	1.16282
HMGCS2	0.923747	-0.933003	0.350819	0.78197	1.09123
RP11-403I13-5	0.950242	-0.623359	0.533049	0.809359	1.11565
GJA8	1.02906	0.333253	0.738943	0.869499	1.21791
RP11-98D18-15	1.02967	0.316259	0.751806	0.859013	1.23423
CRNN	1.13578	1.69481	0.0901106	0.980278	1.31596
FCRL5	0.821502	-1.71795	0.0858064	0.656429	1.02809
ITLN1	1.1228	1.07556	0.282122	0.909153	1.38666
BRINP2	0.88267	-1.37666	0.168619	0.738977	1.0543
C4BPA	0.831276	-1.75788	0.0787675	0.676495	1.02147
HHIPL2	0.979871	-0.148708	0.881784	0.749508	1.28104
RP11-552D4-1	1.07497	1.16936	0.242259	0.952297	1.21345
AC093326-3	0.949791	-0.615205	0.53842	0.806033	1.11919
DPYSL5	0.9912	-0.108848	0.913323	0.84535	1.16221
AC009229-5	0.992043	-0.0978381	0.922061	0.845334	1.16421
IGKJ5	0.809476	-0.979528	0.327319	0.530305	1.23561
IGKV4-1	0.531176	-2.59354	0.00949927	0.329305	0.856798
IGKV5-2	1.03755	0.370937	0.710684	0.853934	1.26064
IGKV1-16	1.05258	0.71542	0.474349	0.914713	1.21123
IGKV2-29	0.887034	-0.955849	0.339148	0.693732	1.1342
IGKV2D-40	0.0843143	-1.55436	0.120098	0.00372841	1.90668
IGKV1D-39	0.648929	-1.59376	0.110989	0.381279	1.10446
IGKV1D-33	0.864592	-1.07313	0.283214	0.662831	1.12777
IGKV6D-21	1.02338	0.237071	0.812602	0.84539	1.23884
IGKV1D-16	1.10885	1.59735	0.110187	0.976817	1.25873
IGKV3D-11	0.841587	-1.2024	0.22921	0.63534	1.11479
IGKV1D-12	0.973642	-0.262771	0.792727	0.79776	1.1883
IGKV1D-42	1.08553	1.27854	0.201059	0.957203	1.23106
IGKV1D-8	1.07275	0.8125	0.416505	0.905578	1.27079
TEKT4	0.994523	-0.0848304	0.932396	0.876014	1.12907
AC008268-2	0.953838	-0.428043	0.66862	0.76823	1.18429
AC013275-2	0.985474	-0.160454	0.872523	0.82418	1.17833
CNTNAP5	0.985235	-0.145167	0.884579	0.805965	1.20438
AC092484-1	1.11905	1.44735	0.147799	0.960947	1.30315
RP11-483E17-1	0.89344	-1.36528	0.172166	0.760004	1.0503
AC064834-3	0.977147	-0.248412	0.803816	0.814224	1.17267
AOX1	0.998078	-0.0298337	0.9762	0.87958	1.13254
AOX3P	0.972367	-0.327445	0.743332	0.822214	1.14994
ALPPL2	0.925945	-1.02256	0.306516	0.798985	1.07308
ECEL1	1.0427	0.428933	0.667972	0.861369	1.26219
GBX2	1.08762	1.40958	0.158663	0.967735	1.22236
SRGAP3-AS2	1.03848	0.439549	0.660264	0.877571	1.22889
CDHR4	1.01393	0.181492	0.855981	0.873193	1.17736
PLA1A	1.12543	1.63551	0.101943	0.976831	1.29663
FOXL2	0.87366	-1.426	0.153868	0.725639	1.05187
FOXL2NB	0.890823	-1.17793	0.238826	0.734934	1.07978
RP11-649A16-1	1.05984	0.5978	0.549973	0.87596	1.28233
RP11-206M11-7	0.973439	-0.355693	0.722071	0.839242	1.12909
TM4SF4	1.00286	0.0298929	0.976152	0.831545	1.20947
RP11-64D22-5	0.903191	-1.03728	0.299604	0.745117	1.0948
ARL14	0.90098	-1.20487	0.228254	0.760414	1.06753
SERPINI2	1.05722	0.7828	0.433745	0.919724	1.21528
RP11-368I23-3	0.793725	-1.72221	0.0850321	0.610224	1.03241
LRRC31	0.0199906	-1.52436	0.127419	0.000130644	3.05886
SOX2	0.899699	-1.19752	0.231105	0.756779	1.06961
ADIPOQ	0.812278	-0.950079	0.342072	0.528969	1.24732
CCT6P4	1.06273	0.757798	0.448572	0.907999	1.24382
UGT2B17	1.12823	1.88513	0.0594116	0.995222	1.27902
AFP	0.964087	-0.296727	0.766675	0.757178	1.22754
RP11-542G1-1	1.18386	2.03639	0.0417116	1.00635	1.39269
RP11-297P16-4	1.08821	1.25755	0.208554	0.95388	1.24146
RP11-768B22-2	0.956658	-0.494633	0.620859	0.802614	1.14027
NPY2R	0.984114	-0.230092	0.818021	0.858631	1.12794
HPGD	0.727007	-1.72482	0.0845596	0.506058	1.04442
CDH12	0.918188	-1.11189	0.266187	0.789932	1.06727
FGF10	1.07005	1.18992	0.234078	0.957132	1.19629
CARTPT	0.848191	-0.309275	0.757113	0.298771	2.40796
ADAMTS19	0.931243	-1.04949	0.293952	0.815244	1.06375
CTB-95D12-1	0.902318	-1.11208	0.266103	0.752809	1.08152
FOXCUT	0.987253	-0.206225	0.836615	0.87393	1.11527
SLC17A3	1.04779	0.603164	0.5464	0.900318	1.21941
POM121L2	0.960792	-0.434344	0.664038	0.80213	1.15084
SFTA2	0.509005	-1.6708	0.0947606	0.230508	1.12398
TFAP2B	1.38607	3.72275	0.000197065	1.16718	1.64601
RP4-570O12-3	0.981882	-0.182216	0.855413	0.806581	1.19528
ROS1	0.942504	-0.695782	0.486566	0.797703	1.11359
PNLDC1	1.08784	0.753944	0.450883	0.874001	1.35399
AC002480-5	1.19319	2.29496	0.0217352	1.02612	1.38746
NPY	1.01706	0.331175	0.740512	0.920152	1.12418
HOXA9	1.04941	0.608335	0.542966	0.898391	1.22581
HOXA11-AS	0.990129	-0.166514	0.867753	0.881015	1.11276
DLX6-AS1	0.812557	-1.98572	0.0470647	0.662029	0.997312
DLX5	0.840754	-1.6943	0.0902074	0.687901	1.02757
RELN	1.04268	0.706624	0.4798	0.928543	1.17086
SLC26A4-AS1	1.01403	0.188401	0.850562	0.877208	1.17219
AC000111-6	0.883364	-1.02747	0.304198	0.697266	1.11913
TMEM229A	1.03311	0.535094	0.592585	0.916921	1.16402
CPA1	1.07893	0.81584	0.414591	0.898935	1.29498
TRBV10-1	0.785054	-1.71342	0.0866352	0.595217	1.03544
SHH	0.839362	-1.2832	0.199422	0.642376	1.09675
MNX1	0.930283	-0.888672	0.374179	0.793223	1.09102
UNC5D	0.962048	-0.241862	0.808887	0.70312	1.31633
STAR	0.948021	-0.58187	0.560655	0.792014	1.13476
NKX6-3	0.988429	-0.172042	0.863405	0.865693	1.12857
SNTG1	0.963529	-0.331571	0.740213	0.773545	1.20017
PENK	1.16051	1.34423	0.178873	0.934089	1.4418
UG0898H09	1.06685	0.96006	0.337025	0.934828	1.21751
FABP4	1.06127	0.514078	0.607197	0.845976	1.33137
RP11-30J20-1	0.824952	-1.71554	0.0862461	0.662141	1.0278
DMRT3	0.90886	-0.712262	0.476302	0.698702	1.18223
RP11-536O18-1	0.972079	-0.348057	0.727797	0.828797	1.14013
RP11-120J1-1	0.745052	-1.84392	0.0651946	0.544915	1.01869
LINC01506	1.07117	1.11095	0.266592	0.948815	1.2093
RP11-276H19-2	1.02429	0.325055	0.745139	0.886301	1.18376
RP11-100G15-12	1.048	0.701129	0.483222	0.919263	1.19477
RP11-123K19-1	0.896644	-1.14041	0.254117	0.743344	1.08156
LMX1B	0.94962	-0.55015	0.582216	0.789895	1.14164
RP11-98L5-4	0.960941	-0.612015	0.540528	0.84583	1.09172
LINC00836	0.268969	-0.638269	0.523298	0.00476938	15.1685
DNM1P17	0.881588	-1.31933	0.187059	0.731062	1.06311
TMEM72	0.928776	-0.842314	0.399612	0.782068	1.10301
RP11-96B5-3	1.0831	1.42668	0.153672	0.9706	1.20865
LINC00948	0.9795	-0.227881	0.819738	0.819664	1.1705
C10orf99	0.894797	-0.433424	0.664707	0.541279	1.4792
CYP2C18	0.66581	-1.44821	0.147557	0.383953	1.15457
LBX1	1.00689	0.0855098	0.931856	0.860286	1.17847
RP11-62L18-3	0.870891	-1.64037	0.100929	0.738296	1.0273
HMX2	1.09823	0.976506	0.328814	0.909951	1.32546
SYCE1	0.987066	-0.135676	0.892077	0.81785	1.19129
SCGB1C1	1.05657	0.830444	0.406288	0.927887	1.2031
MUC6	0.968129	-0.533373	0.593775	0.859495	1.09049
MUC2	0.737592	-1.50443	0.13247	0.496145	1.09654
ASCL3	1.05615	0.885965	0.375637	0.935919	1.19183
SLC1A2	0.880192	-1.28251	0.199665	0.724234	1.06973
GLYATL1	0.86087	-1.41829	0.156105	0.699886	1.05888
RP11-142C4-4	0.972839	-0.362843	0.716722	0.838383	1.12886
RP11-867G2-5	1.02393	0.317901	0.75056	0.885031	1.18462
MMP3	1.0354	0.477062	0.633318	0.897495	1.19451
C11orf88	1.16598	1.52045	0.128397	0.956581	1.42122
RP11-20D14-6	0.962462	-0.445243	0.656144	0.813277	1.13901
PRB2	1.00193	0.024369	0.980558	0.857913	1.17013
ABCC9	1.03253	0.445844	0.65571	0.896997	1.18853
COL2A1	1.14705	1.2537	0.209953	0.925623	1.42145
C1QL4	0.702693	-1.99466	0.0460795	0.496818	0.993881
KRT81	1.21838	2.71998	0.00652855	1.05674	1.40474
RP11-834C11-5	0.896001	-0.883382	0.37703	0.702256	1.1432
PPP1R1A	0.953701	-0.536656	0.591505	0.802087	1.13397
IFNG-AS1	0.861677	-0.968421	0.332834	0.637513	1.16466
HNF1A	0.954661	-0.442813	0.657901	0.777426	1.1723
RP11-575F12-1	1.00119	0.0162423	0.987041	0.867436	1.15557
RP13-895J2-2	1.06671	0.746404	0.455424	0.900332	1.26383
LINC00390	1.05548	0.92775	0.353538	0.941697	1.183
LECT1	0.928252	-0.223587	0.823078	0.483311	1.78281
OLFM4	1.04406	0.45198	0.651284	0.866002	1.25874
SOX21	0.980421	-0.232414	0.816216	0.829842	1.15832
SOX21-AS1	0.982442	-0.203007	0.839129	0.828001	1.16569
SLC39A2	0.920317	-0.829518	0.406811	0.756362	1.11981
AE000658-30	0.79493	-2.18312	0.0290268	0.646913	0.976813
TRDC	1.13212	1.37746	0.168369	0.948877	1.35075
MYH6	0.790849	-1.11527	0.264734	0.523606	1.19449
SSTR1	1.03653	0.597791	0.54998	0.921491	1.16594
AL162759-1	1.06758	0.874635	0.381772	0.922056	1.23608
LRRC9	0.985836	-0.211914	0.832174	0.86398	1.12488
KCNH5	0.843322	-1.44492	0.14848	0.669278	1.06262
RP11-356K23-1	0.963815	-0.198209	0.842881	0.669448	1.38762
COX8C	0.997817	-0.0228692	0.981755	0.82737	1.20338
SERPINA10	0.790375	-1.77937	0.0751795	0.609954	1.02416
SERPINA4	0.840023	-1.36163	0.173314	0.653604	1.07961
IGHGP	0.702739	-2.17099	0.0299318	0.51107	0.966291
IGHG3	0.989205	-0.121518	0.903281	0.830351	1.17845
IGHJ3P	0.873735	-1.17083	0.241667	0.697028	1.09524
IGHJ1	0.292518	-0.722	0.470294	0.0103981	8.22906
IGHV6-1	0.837089	-1.30466	0.192009	0.640846	1.09343
IGHV1-3	0.657484	-1.74722	0.0805994	0.410767	1.05239
IGHV4-4	0.82129	-1.06106	0.288662	0.570895	1.18151
IGHV3-11	0.856735	-0.861506	0.38896	0.602656	1.21793
IGHV3-13	0.841601	-1.0661	0.286378	0.61294	1.15556
IGHV3-15	0.875868	-1.37787	0.168244	0.725371	1.05759
IGHV3-21	0.876834	-1.1572	0.24719	0.701837	1.09547
IGHV4-34	0.937867	-0.358367	0.720069	0.660354	1.332
IGHV3-43	0.888655	-0.503074	0.614912	0.561046	1.40756
IGHV3-49	0.913199	-0.873481	0.382401	0.744869	1.11957
IGHV5-51	1.05981	0.527811	0.597631	0.854164	1.31498
IGHV3-52	0.971828	-0.236863	0.812763	0.767179	1.23107
IGHV3-53	1.01099	0.115642	0.907936	0.840053	1.21671
IGHV4-55	1.07164	1.02728	0.30429	0.939115	1.22286
IGHV4-59	1.11989	1.0678	0.285612	0.909731	1.3786
IGHV4-61	0.902978	-0.996083	0.31921	0.738693	1.1038
IGHV3-66	0.914721	-0.897139	0.369645	0.752864	1.11138
IGHV1-69	0.666597	-1.46193	0.143762	0.38701	1.14817
IGHV1-69-2	0.886375	-0.753182	0.451341	0.647599	1.21319
IGHV3-72	0.923065	-0.354585	0.722901	0.592999	1.43685
IGHV3-73	0.927228	-0.774993	0.438344	0.76595	1.12246
IGHV3-74	0.634542	-1.28359	0.199284	0.316833	1.27084
CHEK2P2	1.02059	0.283168	0.777048	0.886334	1.17517
RP13-395E19-2	0.873129	-1.6274	0.103653	0.741509	1.02811
TMCO5B	0.984653	-0.191579	0.848072	0.84056	1.15345
RP11-247C2-2	0.903124	-1.29659	0.194773	0.774201	1.05352
PCSK6	0.929919	-0.884673	0.376333	0.791656	1.09233
BCAR4	1.0052	0.0783462	0.937553	0.882833	1.14453
C16orf82	0.827867	-1.68888	0.0912426	0.664894	1.03079
IGHV3OR16-13	0.585814	-1.37033	0.170584	0.27264	1.25872
IGHV3OR16-11	0.894663	-0.805594	0.420477	0.682418	1.17292
FLJ26245	0.811174	-1.75619	0.0790567	0.642218	1.02458
RP11-132F7-2	0.927151	-0.714217	0.475093	0.753364	1.14103
TOX3	0.976685	-0.261759	0.793507	0.818538	1.16539
IRX5	0.998768	-0.0174977	0.98604	0.869941	1.14667
IRX6	0.944905	-0.615754	0.538057	0.788948	1.13169
CDH16	0.889207	-0.76406	0.444832	0.657938	1.20177
CNTNAP4	0.942596	-0.682523	0.494908	0.795421	1.117
RPL23AP73	1.1559	1.8794	0.0601903	0.993808	1.34443
ATP1B2	0.871233	-1.38842	0.165009	0.717175	1.05839
PYY	1.04397	0.690411	0.489936	0.923927	1.1796
HOXB9	0.853458	-1.27296	0.203031	0.668689	1.08928
HOXB13	1.08487	0.850816	0.394871	0.899252	1.3088
KCNJ16	0.872716	-1.57329	0.115653	0.73657	1.03403
NOTUM	0.923242	-1.04958	0.293911	0.795329	1.07173
RP11-672L10-2	1.0503	0.780726	0.434963	0.928553	1.18801
ADCYAP1	1.03294	0.531881	0.594809	0.916658	1.16397
DLGAP1-AS5	1.04476	0.732715	0.463732	0.929291	1.17457
ONECUT2	0.929161	-0.612188	0.540413	0.734398	1.17557
LINC01541	0.577441	-1.38891	0.164859	0.266048	1.2533
LLNLF-158E9-1	1.0107	0.160241	0.872691	0.887336	1.15121
RPS16P9	1.00901	0.11803	0.906044	0.86942	1.171
FGF21	1.01298	0.165794	0.868319	0.869697	1.17988
TTYH1	0.993029	-0.0794276	0.936693	0.835588	1.18013
ZSCAN4	0.923025	-0.979421	0.327372	0.786323	1.08349
RP5-1069C8-2	1.21728	3.05206	0.00227279	1.07289	1.3811
LINC00237	1.07716	1.05629	0.290837	0.938392	1.23644
LINC00261	0.96029	-0.575341	0.565061	0.836479	1.10243
CST9	0.871994	-1.20601	0.227815	0.697972	1.0894
CST1	1.07767	1.00591	0.314459	0.931513	1.24676
FLJ33581	0.844096	-1.66266	0.0963813	0.691228	1.03077
RP4-760C5-5	0.847797	-1.36863	0.171115	0.66927	1.07395
BPIFB3	0.822295	-1.74899	0.0802935	0.660397	1.02388
COL9A3	0.923867	-0.926222	0.354331	0.781332	1.0924
NKAIN4	0.863443	-1.49724	0.13433	0.71246	1.04642
AP000432-2	0.940825	-0.762901	0.445522	0.804362	1.10044
IGKV2OR22-4	0.451251	-0.634317	0.525874	0.038602	5.27504
IGLV4-60	0.456014	-0.923124	0.355943	0.0860846	2.41563
IGLV7-46	0.976962	-0.303144	0.76178	0.840297	1.13585
IGLV5-45	0.822633	-1.64678	0.0996033	0.652059	1.03783
IGLV1-44	0.883241	-1.23119	0.218252	0.724838	1.07626
IGLV7-43	0.862026	-0.908344	0.363697	0.625736	1.18754
IGLV5-37	1.01601	0.273463	0.784498	0.906707	1.13848
IGLV3-21	0.938352	-0.744358	0.45666	0.793601	1.10951
IGLV3-9	0.97405	-0.294842	0.768115	0.817854	1.16008
IGLV3-1	0.842479	-1.36673	0.171709	0.65888	1.07724
IGLC6	0.345031	-1.57351	0.115602	0.0916672	1.29868
IGLL1	0.606402	-1.81081	0.0701704	0.35288	1.04206
PTCHD1	1.03415	0.419517	0.674838	0.883997	1.20981
PAGE1	1.21522	2.37125	0.017728	1.03439	1.42766
GDPD2	0.891044	-1.30693	0.191237	0.749488	1.05934
PCDH11X	1.02246	0.252316	0.800797	0.860409	1.21504
TCEAL2	1.00859	0.118598	0.905594	0.875669	1.16168
TCEAL6	0.997988	-0.0344928	0.972484	0.890073	1.11899
NXF4	1.04426	0.524801	0.599722	0.888301	1.22761
PLP1	0.917731	-0.830976	0.405987	0.749507	1.12371
RIPPLY1	0.963805	-0.642087	0.520817	0.861224	1.0786
PIH1D3	0.991441	-0.132045	0.894949	0.872687	1.12636
TDGF1P3	0.964182	-0.512911	0.608014	0.838738	1.10839
RHOXF2	1.04881	0.83546	0.403459	0.937873	1.17287
CT45A1	0.962828	-0.452921	0.650606	0.817254	1.13433
GPR101	1.03184	0.434164	0.66417	0.895704	1.18866
MAGEA9B	1.09987	1.63925	0.101161	0.981548	1.23247
