## Supplementary table S2 for "A 15-Gene prognostic signature with TFAP2B functioning in Platinum Resistance of Ovarian Carcinoma"

### Sheet: Supplementary Table S2
Supplementary Table S2. List of lncRNA-miRNA-mRNA pairs
Source	Target
hsa-let-7a-5p	AL160006.1
hsa-let-7a-5p	THBS3-AS1
hsa-let-7a-5p	RNF216P1
hsa-let-7a-5p	RNF216P1
hsa-let-7a-5p	LINC02381
hsa-let-7a-5p	LINC01234
hsa-let-7a-5p	MEG3
hsa-let-7a-5p	MEG3
hsa-let-7a-5p	FAM106A
hsa-let-7a-5p	ARHGAP27P1-BPTFP1-KPNA2P3
hsa-let-7a-5p	ZNF337-AS1
hsa-let-7a-5p	ZNF337-AS1
hsa-let-7a-5p	XIST
hsa-let-7a-5p	XIST
hsa-let-7a-5p	XIST
hsa-let-7a-5p	XIST
hsa-let-7b-5p	AL160006.1
hsa-let-7b-5p	THBS3-AS1
hsa-let-7b-5p	RNF216P1
hsa-let-7b-5p	RNF216P1
hsa-let-7b-5p	LINC02381
hsa-let-7b-5p	LINC01234
hsa-let-7b-5p	MEG3
hsa-let-7b-5p	MEG3
hsa-let-7b-5p	FAM106A
hsa-let-7b-5p	ARHGAP27P1-BPTFP1-KPNA2P3
hsa-let-7b-5p	ZNF337-AS1
hsa-let-7b-5p	ZNF337-AS1
hsa-let-7b-5p	XIST
hsa-let-7b-5p	XIST
hsa-let-7b-5p	XIST
hsa-let-7b-5p	XIST
hsa-let-7c-5p	AL160006.1
hsa-let-7c-5p	THBS3-AS1
hsa-let-7c-5p	RNF216P1
hsa-let-7c-5p	RNF216P1
hsa-let-7c-5p	LINC02381
hsa-let-7c-5p	LINC01234
hsa-let-7c-5p	MEG3
hsa-let-7c-5p	MEG3
hsa-let-7c-5p	FAM106A
hsa-let-7c-5p	ARHGAP27P1-BPTFP1-KPNA2P3
hsa-let-7c-5p	ZNF337-AS1
hsa-let-7c-5p	ZNF337-AS1
hsa-let-7c-5p	XIST
hsa-let-7c-5p	XIST
hsa-let-7c-5p	XIST
hsa-let-7c-5p	XIST
hsa-let-7d-5p	AL160006.1
hsa-let-7d-5p	THBS3-AS1
hsa-let-7d-5p	RNF216P1
hsa-let-7d-5p	RNF216P1
hsa-let-7d-5p	LINC02381
hsa-let-7d-5p	LINC01234
hsa-let-7d-5p	MEG3
hsa-let-7d-5p	MEG3
hsa-let-7d-5p	FAM106A
hsa-let-7d-5p	ARHGAP27P1-BPTFP1-KPNA2P3
hsa-let-7d-5p	ZNF337-AS1
hsa-let-7d-5p	ZNF337-AS1
hsa-let-7d-5p	XIST
hsa-let-7d-5p	XIST
hsa-let-7d-5p	XIST
hsa-let-7d-5p	XIST
hsa-let-7e-5p	AL160006.1
hsa-let-7e-5p	THBS3-AS1
hsa-let-7e-5p	RNF216P1
hsa-let-7e-5p	RNF216P1
hsa-let-7e-5p	LINC02381
hsa-let-7e-5p	LINC01234
hsa-let-7e-5p	MEG3
hsa-let-7e-5p	MEG3
hsa-let-7e-5p	FAM106A
hsa-let-7e-5p	ARHGAP27P1-BPTFP1-KPNA2P3
hsa-let-7e-5p	ZNF337-AS1
hsa-let-7e-5p	ZNF337-AS1
hsa-let-7e-5p	XIST
hsa-let-7e-5p	XIST
hsa-let-7e-5p	XIST
hsa-let-7e-5p	XIST
hsa-let-7g-5p	AL160006.1
hsa-let-7g-5p	THBS3-AS1
hsa-let-7g-5p	RNF216P1
hsa-let-7g-5p	RNF216P1
hsa-let-7g-5p	LINC02381
hsa-let-7g-5p	LINC01234
hsa-let-7g-5p	MEG3
hsa-let-7g-5p	MEG3
hsa-let-7g-5p	FAM106A
hsa-let-7g-5p	ARHGAP27P1-BPTFP1-KPNA2P3
hsa-let-7g-5p	ZNF337-AS1
hsa-let-7g-5p	ZNF337-AS1
hsa-let-7g-5p	XIST
hsa-let-7g-5p	XIST
hsa-let-7g-5p	XIST
hsa-let-7g-5p	XIST
hsa-let-7i-5p	AL160006.1
hsa-let-7i-5p	THBS3-AS1
hsa-let-7i-5p	RNF216P1
hsa-let-7i-5p	RNF216P1
hsa-let-7i-5p	LINC02381
hsa-let-7i-5p	LINC01234
hsa-let-7i-5p	MEG3
hsa-let-7i-5p	MEG3
hsa-let-7i-5p	FAM106A
hsa-let-7i-5p	ARHGAP27P1-BPTFP1-KPNA2P3
hsa-let-7i-5p	ZNF337-AS1
hsa-let-7i-5p	ZNF337-AS1
hsa-let-7i-5p	XIST
hsa-let-7i-5p	XIST
hsa-let-7i-5p	XIST
hsa-let-7i-5p	XIST
hsa-let-7e-5p	HPGD
hsa-let-7e-5p	HPGD
hsa-let-7e-5p	HPGD
hsa-let-7e-5p	HPGD
hsa-let-7e-5p	HPGD
hsa-let-7a-5p	C1QL4
hsa-let-7d-5p	C1QL4
hsa-let-7d-3p	C1QL4
hsa-let-7g-5p	C1QL4
hsa-let-7i-5p	C1QL4
hsa-let-7d-5p	SERPINA10
hsa-let-7e-5p	SERPINA10
hsa-let-7d-5p	SERPINA10
hsa-let-7e-5p	SERPINA10
hsa-let-7c-5p	SERPINA10
hsa-let-7e-5p	SERPINA10
hsa-let-7e-5p	SERPINA10
hsa-let-7e-3p	C16orf82
hsa-let-7c-3p	C16orf82
hsa-let-7g-3p	C16orf82
hsa-let-7b-5p	FCRL5
hsa-let-7e-5p	FCRL5
hsa-let-7e-3p	FCRL5
hsa-let-7b-5p	KRT81
hsa-let-7e-5p	KRT81
hsa-let-7e-3p	TFAP2B
hsa-let-7e-5p	PAGE1
